# HHIP’s Dynamic Role in Epithelial Wound Healing Reveals a Potential Mechanism of COPD Susceptibility

**DOI:** 10.1101/2024.09.05.611545

**Authors:** Dávid Deritei, Wardatul Jannat Anamika, Xiaobo Zhou, Edwin K. Silverman, Erzsébet Ravasz Regan, Kimberly Glass

## Abstract

A genetic variant near *HHIP* has been consistently identified as associated with increased risk for Chronic Obstructive Pulmonary Disease (COPD), the third leading cause of death worldwide. However HHIP’s role in COPD pathogenesis remains elusive. Canonically, HHIP is a negative regulator of the hedgehog pathway and downstream GLI1 and GLI2 activation. The hedgehog pathway plays an important role in wound healing, specifically in activating transcription factors that drive the epithelial mesenchymal transition (EMT), which in its intermediate state (partial EMT) is necessary for the collective movement of cells closing the wound. Herein, we propose a mechanism to explain HHIP’s role in faulty epithelial wound healing, which could contribute to the development of emphysema, a key feature of COPD. Using two different Boolean models compiled from the literature, we show dysfunctional HHIP results in a lack of negative feedback on GLI, triggering a full EMT, where cells become mesenchymal and do not properly close the wound. We validate these Boolean models with experimental evidence gathered from published scientific literature. We also experimentally test if low HHIP expression is associated with EMT at the edge of wounds by using a scratch assay in a human lung epithelial cell line. Finally, we show evidence supporting our hypothesis in bulk and single cell RNA-Seq data from different COPD cohorts. Overall, our analyses suggest that aberrant wound healing due to dysfunctional HHIP, combined with chronic epithelial damage through cigarette smoke exposure, may be a primary cause of COPD-associated emphysema.

**Graphical abstract:** 
