## Supplementary material for "HHIP’s Dynamic Role in Epithelial Wound Healing Reveals a Potential Mechanism of COPD Susceptibility": bc12101221211_Fig_4A_WT_AV_short.csv

Chart 0:
Pulse 0:
miR_34	1.0
miR_200_b	1.0
miR_200_c	1.0
SNAI1	0.0
ZEB1	0.0
TGFb_secr	0.0
Fibronectin	0.0
MMP2	0.0
MMP9	0.0
SHH_secr	0.0
GLI	0.0
GLI_H	0.0
HHIP	0.0
CEBP_alpha	1.0
Pulse 1:
miR_34	0.41
miR_200_b	0.24
miR_200_c	1.0
SNAI1	0.65
ZEB1	0.73
TGFb_secr	0.0
Fibronectin	0.61
MMP2	0.0
MMP9	0.0
SHH_secr	0.45
GLI	0.45
GLI_H	0.0
HHIP	0.45
CEBP_alpha	0.74
Pulse 2:
miR_34	0.8333333333333334
miR_200_b	0.7666666666666667
miR_200_c	1.0
SNAI1	0.13333333333333333
ZEB1	0.23333333333333334
TGFb_secr	0.0
Fibronectin	0.16666666666666666
MMP2	0.0
MMP9	0.0
SHH_secr	0.0
GLI	0.0
GLI_H	0.0
HHIP	0.0
CEBP_alpha	1.0
