## Supplementary material for "HHIP’s Dynamic Role in Epithelial Wound Healing Reveals a Potential Mechanism of COPD Susceptibility": bc12101221211_Fig_4B_HHIP_Haplo_AV_short.csv

Chart 0:
Pulse 0:
miR_34	1.0
miR_200_b	1.0
miR_200_c	1.0
SNAI1	0.0
ZEB1	0.0
TGFb_secr	0.0
Fibronectin	0.0
MMP2	0.0
MMP9	0.0
SHH_secr	0.0
GLI	0.0
GLI_H	0.0
HHIP	0.0
CEBP_alpha	1.0
Pulse 1:
miR_34	0.44
miR_200_b	0.29
miR_200_c	0.72
SNAI1	0.6
ZEB1	0.64
TGFb_secr	0.21
Fibronectin	0.51
MMP2	0.23
MMP9	0.2
SHH_secr	0.57
GLI	0.52
GLI_H	0.2
HHIP	0.36
CEBP_alpha	0.58
Pulse 2:
miR_34	0.0
miR_200_b	0.0
miR_200_c	0.0
SNAI1	1.0
ZEB1	1.0
TGFb_secr	1.0
Fibronectin	0.2
MMP2	1.0
MMP9	1.0
SHH_secr	1.0
GLI	0.16666666666666666
GLI_H	0.2
HHIP	0.5
CEBP_alpha	0.0
