## Supplementary material for "HHIP’s Dynamic Role in Epithelial Wound Healing Reveals a Potential Mechanism of COPD Susceptibility": bc12101221211_Fig_4B_HHIP_Haplo_AV_short.csv

Chart 0:
Pulse 0:
Hedgehog:
SHH_OFF	1.0
SHH_Basal	0.0
SHH_ON	0.0
EMT:
Epithelial	1.0
Hybrid_EM	0.0
Mesenchymal	0.0
Cell_Cycle_Process:
Quiescence	1.0
CellCycle	0.0
Apoptotic_SW:
Survival	1.0
Apoptosis	0.0
Pulse 1:
Hedgehog:
SHH_OFF	0.44
SHH_Basal	0.1
SHH_ON	7.0e-2
EMT:
Epithelial	0.29
Hybrid_EM	0.22
Mesenchymal	0.22
Cell_Cycle_Process:
Quiescence	0.66
CellCycle	0.34
Apoptotic_SW:
Survival	1.0
Apoptosis	0.0
Pulse 2:
Hedgehog:
SHH_OFF	0.36666666666666664
SHH_Basal	0.0
SHH_ON	0.16666666666666666
EMT:
Epithelial	0.0
Hybrid_EM	0.0
Mesenchymal	1.0
Cell_Cycle_Process:
Quiescence	1.0
CellCycle	0.0
Apoptotic_SW:
Survival	1.0
Apoptosis	0.0
