## Supplementary material for "HHIP’s Dynamic Role in Epithelial Wound Healing Reveals a Potential Mechanism of COPD Susceptibility": ST5 - Large model validation.csv

paper link	paper	relevant quote	perturbed molecule in ref	perturbed node in model	perturbation type	downstream change in (ref)	downstream node in model	downstream phenotype in model	change direction	cell type	In silico control name	In silico experiment name	Time windows to compare	Attractor_code	Match	Significance	Perturbation %	Comment
https://pubmed.ncbi.nlm.nih.gov/27533453/	Li, Hui, et al. "Gli promotes epithelial-mesenchymal transition in human lung adenocarcinomas." Oncotarget 7.49 (2016): 80415.	Our results illustrated that down-regulation of SHh/Gli at different points in the signaling pathway with either Gli-I or Vismodegib reduced cell mobility significantly in both cell lines, while up-regulation of the pathway enhanced cell migration. Addition of Gli-I significantly reduced cell migration in A549 (p<0.01) and in H1666 (p<0.001). Vismodegib similarly reduced cell migration in A549 (p…	Gli	GLI	0	migration		Fast_Migrating	0	A549,H1666	Li_27533453_Gli_inhibition_decreases_migration__CT	Li_27533453_Gli_inhibition_decreases_migration__GLI_inhibition	2,2	bc12101221211	YES	****	0.95
https://pubmed.ncbi.nlm.nih.gov/27533453/	Li, Hui, et al. "Gli promotes epithelial-mesenchymal transition in human lung adenocarcinomas." Oncotarget 7.49 (2016): 80415.	E-Cadherin expression was restored and enhanced upon SHh inhibition with Vismodegib or the Gli inhibitor, while E-Cadherin expression was decreased upon SHh pathway stimulation with SHh recombinant proteins (Figure 4).	Gli	GLI	0	E-Cadherin	Ecadherin_mRNA_H, Ecadherin_mRNA, J_Ecadherin		1	A549,H1666	Li_27533453_Gli_inhibition_decreases_migration__CT	Li_27533453_Gli_inhibition_decreases_migration__GLI_inhibition	2,2	bc12101221211	YES	****	0.95
https://pubmed.ncbi.nlm.nih.gov/27533453/	Li, Hui, et al. "Gli promotes epithelial-mesenchymal transition in human lung adenocarcinomas." Oncotarget 7.49 (2016): 80415.	Our results illustrated that down-regulation of SHh/Gli at different points in the signaling pathway with either Gli-I or Vismodegib reduced cell mobility significantly in both cell lines, while up-regulation of the pathway enhanced cell migration. Addition of Gli-I significantly reduced cell migration in A549 (p<0.01) and in H1666 (p<0.001). Vismodegib similarly reduced cell migration in A549 (p…	Vismodegib (SMO inhibitor)	SMO	0	migration		Fast_Migrating	0	A549,H1666	Li_27533453_Gli_inhibition_decreases_migration__CT	Li_27533453_Gli_inhibition_decreases_migration__SMO_inhibition	2,2	bc12101221211	YES	****	0.95
https://pubmed.ncbi.nlm.nih.gov/27533453/	Li, Hui, et al. "Gli promotes epithelial-mesenchymal transition in human lung adenocarcinomas." Oncotarget 7.49 (2016): 80415.	E-Cadherin expression was restored and enhanced upon SHh inhibition with Vismodegib or the Gli inhibitor, while E-Cadherin expression was decreased upon SHh pathway stimulation with SHh recombinant proteins (Figure 4).	Vismodegib (SMO inhibitor)	SMO	0	E-Cadherin	Ecadherin_mRNA, J_Ecadherin		1	A549,H1666	Li_27533453_Gli_inhibition_decreases_migration__CT	Li_27533453_Gli_inhibition_decreases_migration__SMO_inhibition	2,2	bc12101221211	NO	ns	0.95
https://pubmed.ncbi.nlm.nih.gov/27533453/	Li, Hui, et al. "Gli promotes epithelial-mesenchymal transition in human lung adenocarcinomas." Oncotarget 7.49 (2016): 80415.	Our results illustrated that down-regulation of SHh/Gli at different points in the signaling pathway with either Gli-I or Vismodegib reduced cell mobility significantly in both cell lines, while up-regulation of the pathway enhanced cell migration. Addition of Gli-I significantly reduced cell migration in A549 (p<0.01) and in H1666 (p<0.001). Vismodegib similarly reduced cell migration in A549 (p…	SHh	SHH	1	migration		Fast_Migrating	1	A549	Li_27533453_Gli_inhibition_decreases_migration__CT	Li_27533453_Gli_inhibition_decreases_migration__Shh_only	2,2	bc12101221211	YES	****	0.4
https://pubmed.ncbi.nlm.nih.gov/27533453/	Li, Hui, et al. "Gli promotes epithelial-mesenchymal transition in human lung adenocarcinomas." Oncotarget 7.49 (2016): 80415.	E-Cadherin expression was restored and enhanced upon SHh inhibition with Vismodegib or the Gli inhibitor, while E-Cadherin expression was decreased upon SHh pathway stimulation with SHh recombinant proteins (Figure 4).	SHh	SHH	1	E-Cadherin	Ecadherin_mRNA_H, Ecadherin_mRNA, J_Ecadherin		0	A549,H1666	Li_27533453_Gli_inhibition_decreases_migration__CT	Li_27533453_Gli_inhibition_decreases_migration__Shh_only	2,2	bc12101221211	YES	****	0.5
https://www.ncbi.nlm.nih.gov/pmc/articles/PMC3182526/	Wels, Christian, et al. "Transcriptional Activation of ZEB1 by Slug Leads to Cooperative Regulation of the EMT like Phenotype in Melanoma" J Invest Dermatol. 131(9): 1877–1885, 2011.	Silencing of ZEB1 in WM164 and WM9 not only resulted in a decreased directed migration of pLXRN-GFP transduced cells but also compensated for the gain in migration obtained by Slug overexpression in both cell lines (Figure 5c,d and S1a,b). These results were confirmed by wound healing assays representing random migration (Figure (Figure5e5e and S1c).	ZEB1	ZEB1_H	0	migration		Fast_Migrating	0	WM164,WM9	Wels_21593765_CT	Wels_21593765_ZEB1_H_KD	2,2	bc12101221211	YES	****	0.9
https://www.ncbi.nlm.nih.gov/pmc/articles/PMC3182526/	Wels, Christian, et al. "Transcriptional Activation of ZEB1 by Slug Leads to Cooperative Regulation of the EMT like Phenotype in Melanoma" J Invest Dermatol. 131(9): 1877–1885, 2011.	In WM164, a melanoma cell line which expresses both E- and N-cadherin, both silencing of Slug and ZEB1 led to an upregulation of E-cadherin	ZEB1	ZEB1_H	0	E-Cadherin	Ecadherin_mRNA_H, Ecadherin_mRNA, J_Ecadherin		1	WM164	Wels_21593765_CT	Wels_21593765_ZEB1_H_KD	2,2	bc12101221211	YES	****	0.9
https://www.ncbi.nlm.nih.gov/pmc/articles/PMC3182526/	Wels, Christian, et al. "Transcriptional Activation of ZEB1 by Slug Leads to Cooperative Regulation of the EMT like Phenotype in Melanoma" J Invest Dermatol. 131(9): 1877–1885, 2011.	Over- expression of ZEB1 alone leads to E-cadherin downregulation compared with empty vector control	ZEB1	ZEB1_H	1	E-Cadherin	Ecadherin_mRNA, J_Ecadherin		0	WM164	Wels_21593765_CT	Wels_21593765_ZEB1_H_OE	2,2	bc12101221211	YES	****	0.9
https://www.ncbi.nlm.nih.gov/pmc/articles/PMC3182526/	Wels, Christian, et al. "Transcriptional Activation of ZEB1 by Slug Leads to Cooperative Regulation of the EMT like Phenotype in Melanoma" J Invest Dermatol. 131(9): 1877–1885, 2011.	Silencing of ZEB1 in WM164 and WM9 not only resulted in a decreased directed migration of pLXRN-GFP transduced cells but also compensated for the gain in migration obtained by Slug overexpression in both cell lines (Figure 5c,d and S1a,b). These results were confirmed by wound healing assays representing random migration (Figure (Figure5e5e and S1c).	Slug	SNAI2	1	migration		Slow_Migrating, Fast_Migrating	1	WM164,WM9	Wels_21593765_CT	Wels_21593765_SNAI2_OE	2,2	bc12101221211	YES	****	0.8
https://www.ncbi.nlm.nih.gov/pmc/articles/PMC3182526/	Wels, Christian, et al. "Transcriptional Activation of ZEB1 by Slug Leads to Cooperative Regulation of the EMT like Phenotype in Melanoma" J Invest Dermatol. 131(9): 1877–1885, 2011.	Slug overexpression led to a downregulation of E-cadherin.	Slug	SNAI2	1	E-Cadherin	Ecadherin_mRNA, J_Ecadherin		0	WM164	Wels_21593765_CT	Wels_21593765_SNAI2_OE	2,2	bc12101221211	YES	****	0.8
https://www.ncbi.nlm.nih.gov/pmc/articles/PMC3182526/	Wels, Christian, et al. "Transcriptional Activation of ZEB1 by Slug Leads to Cooperative Regulation of the EMT like Phenotype in Melanoma" J Invest Dermatol. 131(9): 1877–1885, 2011.	In WM164, a melanoma cell line which expresses both E- and N-cadherin, both silencing of Slug and ZEB1 led to an upregulation of E-cadherin	Slug	SNAI2	0	E-Cadherin	Ecadherin_mRNA_H, Ecadherin_mRNA, J_Ecadherin		1	WM164	Wels_21593765_CT	Wels_21593765_SNAI2_KD	2,2	bc12101221211	YES	****	0.8
https://www.ncbi.nlm.nih.gov/pmc/articles/PMC3182526/	Wels, Christian, et al. "Transcriptional Activation of ZEB1 by Slug Leads to Cooperative Regulation of the EMT like Phenotype in Melanoma" J Invest Dermatol. 131(9): 1877–1885, 2011.	Silencing of ZEB1 in WM164 and WM9 not only resulted in a decreased directed migration of pLXRN-GFP transduced cells but also compensated for the gain in migration obtained by Slug overexpression in both cell lines (Figure 5c,d and S1a,b). These results were confirmed by wound healing assays representing random migration (Figure (Figure5e5e and S1c).	Slug, ZEB1	SNAI2, ZEB1_H	1,0	migration		Fast_Migrating	no change	WM164,WM9	Wels_21593765_CT	Wels_21593765_ZEB1_H_KD_SNAI2_OE	2,2	bc12101221211	YES	ns	0.5,0.2	requires tuning of relative KD/OE levels
https://www.ncbi.nlm.nih.gov/pmc/articles/PMC3182526/	Wels, Christian, et al. "Transcriptional Activation of ZEB1 by Slug Leads to Cooperative Regulation of the EMT like Phenotype in Melanoma" J Invest Dermatol. 131(9): 1877–1885, 2011.	This effect was reversed by silencing of ZEB1, indicating ZEB1 to be a potent repressor of E-cadherin in melanoma	Slug, ZEB1	SNAI2, ZEB1_H	1,0	E-Cadherin	Ecadherin_mRNA, J_Ecadherin		no change	WM164	Wels_21593765_CT	Wels_21593765_ZEB1_H_KD_SNAI2_OE	2,2	bc12101221211	YES	ns	0.5,0.2	requires tuning of relative KD/OE levels
https://www.ncbi.nlm.nih.gov/pmc/articles/PMC3182526/	Wels, Christian, et al. "Transcriptional Activation of ZEB1 by Slug Leads to Cooperative Regulation of the EMT like Phenotype in Melanoma" J Invest Dermatol. 131(9): 1877–1885, 2011.	both silencing of Slug and ZEB1 led to an upregulation of E-cadherin, with the most significant effect obtained when both EMTRs were downregulated simultaneously (Figure 4a, left panel).	Slug, ZEB1	SNAI2, ZEB1	0,0	E-Cadherin	Ecadherin_mRNA, J_Ecadherin		1	WM164	Wels_21593765_CT	Wels_21593765_ZEB1_KD_SNAI2_KD	2,2	bc12101221211	YES	****	0.8,0.8
https://www.nature.com/articles/s41419-020-03132-2	Tang, Huiyi, et al. "MicroRNA-200b/c-3p regulate epithelial plasticity and inhibit cutaneous wound healing by modulating TGF-β-mediated RAC1 signaling" Cell Death & Disease, 11:931, 2020	Live photography capturing the wound healing process showed that miR-200b/c-3p-injected wounds healed more slowly than negative control. Similarly, siRAC1 injection attenuated wound healing as seen with miR-200b/c-3p overexpression (Fig. 3a).	mir-200b	miR_200_b	1	scratch closure rate		Fast_Migrating	0	HaCaT	Tang_33122632___CT_wound_edge_noTGF	Tang_33122632___miR_200b_OE_edge_noTGF	2,2	bc12101221211	YES	****	0.9
https://www.nature.com/articles/s41419-020-03132-2	Tang, Huiyi, et al. "MicroRNA-200b/c-3p regulate epithelial plasticity and inhibit cutaneous wound healing by modulating TGF-β-mediated RAC1 signaling" Cell Death & Disease, 11:931, 2020	Live photography capturing the wound healing process showed that miR-200b/c-3p-injected wounds healed more slowly than negative control. Similarly, siRAC1 injection attenuated wound healing as seen with miR-200b/c-3p overexpression (Fig. 3a).	mir-200c	miR_200_c	1	scratch closure rate		Fast_Migrating	0	HaCaT	Tang_33122632___CT_wound_edge_noTGF	Tang_33122632___miR_200c_OE_edge_noTGF	2,2	bc12101221211	YES	****	0.9
https://www.nature.com/articles/s41419-020-03132-2	Tang, Huiyi, et al. "MicroRNA-200b/c-3p regulate epithelial plasticity and inhibit cutaneous wound healing by modulating TGF-β-mediated RAC1 signaling" Cell Death & Disease, 11:931, 2020	Live photography capturing the wound healing process showed that miR-200b/c-3p-injected wounds healed more slowly than negative control. Similarly, siRAC1 injection attenuated wound healing as seen with miR-200b/c-3p overexpression (Fig. 3a).	RAC1	Rac1	0	scratch closure rate		Slow_Migrating, Fast_Migrating	0	HaCaT	Tang_33122632___CT_wound_edge_noTGF	Tang_33122632___Rac1_KD_edge_noTGF	2,2	bc12101221211	YES	****	0.55
https://www.ncbi.nlm.nih.gov/pmc/articles/PMC3093321/	Gregory, Philip A., et al. "An autocrine TGF-β/ZEB/miR-200 signaling network regulates establishment and maintenance of epithelial-mesenchymal transition" Mol Biol Cell. 22(10): 1686–1698, 2011	To determine whether the stable mesenchymal state of MDCK-TGF cells retained plasticity, we directly manipulated the ZEB/miR-200 balance by transfection of ZEB1 and ZEB2 siRNAs or miR-200a and miR-200b pre-miRs into these cells. Increasing the miR-200 levels or reducing ZEB levels restored these mesenchymal cells back to an epithelial morphology and expression profile (Figure 1, D and E).	miR-200	miR_200_b	1	E-Cadherin	Ecadherin_mRNA_H, Ecadherin_mRNA, J_Ecadherin		1	MDCK	Gregory_21411626_CT	Gregory_21411626_miR200b_OE	2,2	bc12100221211	YES	****	0.8
https://www.ncbi.nlm.nih.gov/pmc/articles/PMC3093321/	Gregory, Philip A., et al. "An autocrine TGF-β/ZEB/miR-200 signaling network regulates establishment and maintenance of epithelial-mesenchymal transition" Mol Biol Cell. 22(10): 1686–1698, 2011	To determine whether the stable mesenchymal state of MDCK-TGF cells retained plasticity, we directly manipulated the ZEB/miR-200 balance by transfection of ZEB1 and ZEB2 siRNAs or miR-200a and miR-200b pre-miRs into these cells. Increasing the miR-200 levels or reducing ZEB levels restored these mesenchymal cells back to an epithelial morphology and expression profile (Figure 1, D and E).	miR-200	miR_200_b	1	ZEB1	ZEB1, ZEB1_H		0	MDCK	Gregory_21411626_CT	Gregory_21411626_miR200b_OE	2,2	bc12100221211	YES	****	0.8
https://www.ncbi.nlm.nih.gov/pmc/articles/PMC3093321/	Gregory, Philip A., et al. "An autocrine TGF-β/ZEB/miR-200 signaling network regulates establishment and maintenance of epithelial-mesenchymal transition" Mol Biol Cell. 22(10): 1686–1698, 2011	To determine whether the stable mesenchymal state of MDCK-TGF cells retained plasticity, we directly manipulated the ZEB/miR-200 balance by transfection of ZEB1 and ZEB2 siRNAs or miR-200a and miR-200b pre-miRs into these cells. Increasing the miR-200 levels or reducing ZEB levels restored these mesenchymal cells back to an epithelial morphology and expression profile (Figure 1, D and E).	miR-200	miR_200_c	1	E-Cadherin	Ecadherin_mRNA_H, Ecadherin_mRNA, J_Ecadherin		1	MDCK	Gregory_21411626_CT	Gregory_21411626_miR200c_OE	2,2	bc12100221211	YES	****	0.8
https://www.ncbi.nlm.nih.gov/pmc/articles/PMC3093321/	Gregory, Philip A., et al. "An autocrine TGF-β/ZEB/miR-200 signaling network regulates establishment and maintenance of epithelial-mesenchymal transition" Mol Biol Cell. 22(10): 1686–1698, 2011	To determine whether the stable mesenchymal state of MDCK-TGF cells retained plasticity, we directly manipulated the ZEB/miR-200 balance by transfection of ZEB1 and ZEB2 siRNAs or miR-200a and miR-200b pre-miRs into these cells. Increasing the miR-200 levels or reducing ZEB levels restored these mesenchymal cells back to an epithelial morphology and expression profile (Figure 1, D and E).	miR-200	miR_200_c	1	ZEB1	ZEB1, ZEB1_H		0	MDCK	Gregory_21411626_CT	Gregory_21411626_miR200c_OE	2,2	bc12100221211	YES	****	0.8
https://www.ncbi.nlm.nih.gov/pmc/articles/PMC3093321/	Gregory, Philip A., et al. "An autocrine TGF-β/ZEB/miR-200 signaling network regulates establishment and maintenance of epithelial-mesenchymal transition" Mol Biol Cell. 22(10): 1686–1698, 2011	To determine whether the stable mesenchymal state of MDCK-TGF cells retained plasticity, we directly manipulated the ZEB/miR-200 balance by transfection of ZEB1 and ZEB2 siRNAs or miR-200a and miR-200b pre-miRs into these cells. Increasing the miR-200 levels or reducing ZEB levels restored these mesenchymal cells back to an epithelial morphology and expression profile (Figure 1, D and E).	ZEB1	ZEB1	0	miR-200a/b	miR_200_c, miR_200_b		1	MDCK	Gregory_21411626_CT	Gregory_21411626_ZEB1_KD	2,2	bc12100221211	YES	****	0.8
https://www.ncbi.nlm.nih.gov/pmc/articles/PMC3093321/	Gregory, Philip A., et al. "An autocrine TGF-β/ZEB/miR-200 signaling network regulates establishment and maintenance of epithelial-mesenchymal transition" Mol Biol Cell. 22(10): 1686–1698, 2011	To determine whether the stable mesenchymal state of MDCK-TGF cells retained plasticity, we directly manipulated the ZEB/miR-200 balance by transfection of ZEB1 and ZEB2 siRNAs or miR-200a and miR-200b pre-miRs into these cells. Increasing the miR-200 levels or reducing ZEB levels restored these mesenchymal cells back to an epithelial morphology and expression profile (Figure 1, D and E).	ZEB1	ZEB1	0	E-Cadherin	Ecadherin_mRNA_H, Ecadherin_mRNA, J_Ecadherin		1	MDCK	Gregory_21411626_CT	Gregory_21411626_ZEB1_KD	2,2	bc12100221211	YES	****	0.8
https://pubmed.ncbi.nlm.nih.gov/38417378/	Guo, Feng, et al. “Identification of a distal enhancer regulating hedgehog interacting protein gene in human lung epithelial cells”. EBioMedicine, 101:101105026, 2024.		HHIP	HHIP	0	SNAI1	SNAI1, SNAI2		1	Beas2B	Guo_38417378_CT	Guo_38417378_HHIP_KD	2,2	bc12100221211	YES	****	0.9
in house experiment	in house experiment		HHIP	HHIP	0	migration		Fast_Migrating	1	A549	Guo_38417378_CT	Guo_38417378_HHIP_KD	2,2	bc12100221211	YES	****	0.9
in house experiment	in house experiment		HHIP	HHIP	0	CDH1	Ecadherin_mRNA_H, Ecadherin_mRNA, J_Ecadherin		0	A549	Guo_38417378_CT	Guo_38417378_HHIP_KD	2,2	bc12100221211	YES	****	0.9
in house experiment	in house experiment		GLI	GLI_H	0	migration		Fast_Migrating	0	A549	Guo_38417378_CT_lowdensity	Guo_38417378_GLI_H_KD_lowdensity	2,2	bc12100221211	YES	****	0.9
in house experiment	in house experiment		HHIP	HHIP	0	GLi2	GLI, GLI_H		1	A549	Guo_38417378_CT	Guo_38417378_HHIP_KD	2,2	bc12100221211	YES	****	0.9
https://pubmed.ncbi.nlm.nih.gov/28300597/	Pantazi, Eleni, et al. "GLI2 Is a Regulator of β-Catenin and Is Associated with Loss of E-Cadherin, Cell Invasiveness, and Long-Term Epidermal Regeneration" J Invest Dermatol, 137(8):1719-1730, 2017	To investigate whether GLI2ΔN expression can alter the subcellular distribution of β-catenin, control N/TERT EGFP (SINCE) and EGFP-GLI2ΔN (SINEG2)-expressing keratinocytes were seeded at equal densities and harvested for cytoplasmic and nuclear protein fractions. Increased nuclear and decreased cytoplasmic β-catenin was observed in SINEG2 cells compared with SINCE keratinocytes (Figure 1a–d).	GLI2	GLI_H	1	nuclear β-catenin	N_bcatenin_H		1	Keratinocytes	Pantazi_28300597_CT	Pantazi_28300597_GLI_H_OE_short	2,2	bc12100221211	YES	****	0.9
https://pubmed.ncbi.nlm.nih.gov/28300597/	Pantazi, Eleni, et al. "GLI2 Is a Regulator of β-Catenin and Is Associated with Loss of E-Cadherin, Cell Invasiveness, and Long-Term Epidermal Regeneration" J Invest Dermatol, 137(8):1719-1730, 2017	We showed by quantitative real-time PCR analysis that stable expression of GLI2ΔN in human N/TERT keratinocytes results in upregulation of SNAIL1 (Figure 3b), and to a lesser extent of SNAIL2 (Figure 3c). The levels of E-cadherin mRNA remained unchanged (Figure 3d), despite E-cadherin protein downregulation (Figure 3a), suggesting that the downregulation of E-cadherin protein in SINEG2 cells migh…	GLI2	GLI_H	1	SNAIL1	SNAI1		1	Keratinocytes	Pantazi_28300597_CT	Pantazi_28300597_GLI_H_OE_short	2,2	bc12100221211	YES	****	0.9
https://pubmed.ncbi.nlm.nih.gov/28300597/	Pantazi, Eleni, et al. "GLI2 Is a Regulator of β-Catenin and Is Associated with Loss of E-Cadherin, Cell Invasiveness, and Long-Term Epidermal Regeneration" J Invest Dermatol, 137(8):1719-1730, 2017	We showed by quantitative real-time PCR analysis that stable expression of GLI2ΔN in human N/TERT keratinocytes results in upregulation of SNAIL1 (Figure 3b), and to a lesser extent of SNAIL2 (Figure 3c). The levels of E-cadherin mRNA remained unchanged (Figure 3d), despite E-cadherin protein downregulation (Figure 3a), suggesting that the downregulation of E-cadherin protein in SINEG2 cells migh…	GLI2	GLI_H	1	SNAIL2	SNAI2		1	Keratinocytes	Pantazi_28300597_CT	Pantazi_28300597_GLI_H_OE_short	2,2	bc12100221211	YES	****	0.9
https://pubmed.ncbi.nlm.nih.gov/28300597/	Pantazi, Eleni, et al. "GLI2 Is a Regulator of β-Catenin and Is Associated with Loss of E-Cadherin, Cell Invasiveness, and Long-Term Epidermal Regeneration" J Invest Dermatol, 137(8):1719-1730, 2017	We showed by quantitative real-time PCR analysis that stable expression of GLI2ΔN in human N/TERT keratinocytes results in upregulation of SNAIL1 (Figure 3b), and to a lesser extent of SNAIL2 (Figure 3c). The levels of E-cadherin mRNA remained unchanged (Figure 3d), despite E-cadherin protein downregulation (Figure 3a), suggesting that the downregulation of E-cadherin protein in SINEG2 cells migh…	GLI2	GLI_H	1	E-cadherin mRNA	Ecadherin_mRNA_H, Ecadherin_mRNA, J_Ecadherin		no change	Keratinocytes	Pantazi_28300597_CT	Pantazi_28300597_GLI_H_OE_short	2,2	bc12100221211	NO	decrease	0.5	Experiment contradicts line 48, which indicates a decrease in E-cadherin, matched by model
https://www.ncbi.nlm.nih.gov/pmc/articles/PMC3025803/	Casas, Esmeralda, et al. "Snail2 is an essential mediator of Twist1-induced epithelial-mesenchymal transition and metastasis”, Cancer Res. 71(1): 245–254, 2011	We harvested these cells at day 18 to characterize the EMT markers and found that activation of Twist1 resulted in loss of cell adhesion and gain of mesenchymal differentiation in HMLE cells (Figure 1B), identical to the EMT program induced by Twist1 (15).	Twist1	TWIST1	1	E-cadherin mRNA	Ecadherin_mRNA_H, Ecadherin_mRNA, J_Ecadherin		0	HMLE	Casas_21199805_CT	Casas_21199805_Twist_OE	2,2	bc12101221211	YES	****	0.9
https://www.ncbi.nlm.nih.gov/pmc/articles/PMC3025803/	Casas, Esmeralda, et al. "Snail2 is an essential mediator of Twist1-induced epithelial-mesenchymal transition and metastasis”, Cancer Res. 71(1): 245–254, 2011	Indeed, suppression of Snail2 in HMLE-Twist1-ER cells completely inhibited the progressive reduction of E-cadherin mRNA and protein upon 4-hydroxytamoxifen treatment (Figure 3A and 3B).	Twist1, Snail2	TWIST1, SNAI2	1,0	E-cadherin mRNA	Ecadherin_mRNA_H, Ecadherin_mRNA		no change	HMLE	Casas_21199805_CT	Casas_21199805_Twist_OE_SNAI2_KD	2,2	bc12101221211	YES	ns	0.9, 0.14	requires tuning of relative KD/OE levels; J_Ecadherin goes down a bit due to small numbers of cells undergoing full EMT
https://pubmed.ncbi.nlm.nih.gov/21474452/	Polizio, Ariel H., et al. "Heterotrimeric Gi proteins link Hedgehog signaling to activation of Rho small GTPases to promote fibroblast migration”, J Biol Chem, 286(22):19589-96, 2011	Both Shh and purmorphamine stimu- lated migration of the cells 2–2.5-fold as determined by scratch-wound healing assays (Fig. 1, A and B, andsupplemen- tal Fig. S1,black bars).	Shh	SHH_ext	1	migration		Fast_Migrating	1	NIH 3T3	Polizio_21474452_Shh	Polizio_21474452_Shh	1,2	bc12101221211	YES	****	0.7
https://pubmed.ncbi.nlm.nih.gov/21474452/	Polizio, Ariel H., et al. "Heterotrimeric Gi proteins link Hedgehog signaling to activation of Rho small GTPases to promote fibroblast migration”, J Biol Chem, 286(22):19589-96, 2011	Both Shh and purmorphamine stimu- lated migration of the cells 2–2.5-fold as determined by scratch-wound healing assays (Fig. 1, A and B, andsupplemen- tal Fig. S1,black bars).	Purmorphamine (SMO agonist)	SMO	1	migration		Fast_Migrating	1	NIH 3T3	Polizio_21474452_SMO_agonist	Polizio_21474452_SMO_agonist	1,2	bc12101221211	YES	****	0.8
https://pubmed.ncbi.nlm.nih.gov/21474452/	Polizio, Ariel H., et al. "Heterotrimeric Gi proteins link Hedgehog signaling to activation of Rho small GTPases to promote fibroblast migration”, J Biol Chem, 286(22):19589-96, 2011	Spontaneous wound closure by Ptc1􏰆 /􏰆 MEFs was faster than that by Ptc1􏰅 /􏰆 cells, and addi- tion of KAAD-cyclopamine reduced the migration rate to that of Ptc1􏰅/􏰆 cells	Ptc1 -/-	PTCH1	0	migration		Fast_Migrating	1	MEFs	Polizio_21474452_Shh	Polizio_21474452_PTCH1_null	1,2	bc12101221211	YES	****	1
https://pubmed.ncbi.nlm.nih.gov/21474452/	Polizio, Ariel H., et al. "Heterotrimeric Gi proteins link Hedgehog signaling to activation of Rho small GTPases to promote fibroblast migration”, J Biol Chem, 286(22):19589-96, 2011	Spontaneous wound closure by Ptc1􏰆 /􏰆 MEFs was faster than that by Ptc1􏰅 /􏰆 cells, and addi- tion of KAAD-cyclopamine reduced the migration rate to that of Ptc1􏰅/􏰆 cells	Ptc1 -/-, KAAD	PTCH1, SMO	0,0	migration		Fast_Migrating	no change	MEFs	Polizio_21474452_Shh	Polizio_21474452_PTCH1_null_SMO_KD	1,2	bc12101221211	YES	ns	1,0.7
https://pubmed.ncbi.nlm.nih.gov/21474452/	Polizio, Ariel H., et al. "Heterotrimeric Gi proteins link Hedgehog signaling to activation of Rho small GTPases to promote fibroblast migration”, J Biol Chem, 286(22):19589-96, 2011	Shh induced a biphasic activation of Rac1, with an early peak at 5 min and a later increase at 15 min.	Shh	SHH_ext	1	Rac1	Rac1_H		1	NIH 3T3	Polizio_21474452_Shh	Polizio_21474452_Shh	1,2	bc12101221211	YES	****	0.7
https://pubmed.ncbi.nlm.nih.gov/21474452/	Polizio, Ariel H., et al. "Heterotrimeric Gi proteins link Hedgehog signaling to activation of Rho small GTPases to promote fibroblast migration”, J Biol Chem, 286(22):19589-96, 2011	Next, we reasoned that if Shh stimulates Rac1 and RhoA activity in a SMO-dependent manner, the high SMO activity in Ptc1−/− MEFs should be reflected in a high constitutive activation of those small GTPases. Indeed, Ptc1−/− MEFs showed an already high level of GTP-RhoA and GTP-Rac1 (Fig. 4), comparable with or higher than the Ptc1+/− cells stimulated with Shh. This increase in RhoA and Rac1 activi…	Ptc1 -/-	PTCH1	0	Rac1	Rac1_H		1	MEFs	Polizio_21474452_Shh	Polizio_21474452_PTCH1_null	1,2	bc12101221211	YES	****	1
https://pubmed.ncbi.nlm.nih.gov/21474452/	Polizio, Ariel H., et al. "Heterotrimeric Gi proteins link Hedgehog signaling to activation of Rho small GTPases to promote fibroblast migration”, J Biol Chem, 286(22):19589-96, 2011	Next, we reasoned that if Shh stimulates Rac1 and RhoA activity in a SMO-dependent manner, the high SMO activity in Ptc1−/− MEFs should be reflected in a high constitutive activation of those small GTPases. Indeed, Ptc1−/− MEFs showed an already high level of GTP-RhoA and GTP-Rac1 (Fig. 4), comparable with or higher than the Ptc1+/− cells stimulated with Shh. This increase in RhoA and Rac1 activi…	Ptc1 -/-, KAAD	PTCH1, SMO	0,0	Rac1	Rac1_H		no change	MEFs	Polizio_21474452_Shh	Polizio_21474452_PTCH1_null_SMO_KD	1,2	bc12101221211	YES	ns	1,1	requires tuning of relative KD/OE levels; Rac1 node, representing moderate Rac1 activity typical of hybrid E/M cells, goes up as full EMT is limited by lack of SMO
https://pubmed.ncbi.nlm.nih.gov/23185371/	Zheng, Xin, et al. "The transcription factor GLI1 mediates TGFβ1 driven EMT in hepatocellular carcinoma via a SNAI1-dependent mechanism”, PLoS One 7(11):e49581, 2012	To determine whether ectopic expression of GLI1 increases HCC cell migration, we used the wound-healing assay and showed that the migration rate of Huh7-GLI1 cells was significantly higher than that of Huh7 Vector cells at both 24 and 48 hours after scratching (P = 0.005 and P = 0.004, respectively; Figure 1C).	GLI1	GLI_H	1	Migration		Fast_Migrating	1	Huh7	Zheng_23185371_CT_edge	Zheng_23185371_GLI_H_OE_edge	2,2	bc12100221211	YES	****	0.5
https://pubmed.ncbi.nlm.nih.gov/23185371/	Zheng, Xin, et al. "The transcription factor GLI1 mediates TGFβ1 driven EMT in hepatocellular carcinoma via a SNAI1-dependent mechanism”, PLoS One 7(11):e49581, 2012	To determine whether ectopic expression of GLI1 increases HCC cell migration, we used the wound-healing assay and showed that the migration rate of Huh7-GLI1 cells was significantly higher than that of Huh7 Vector cells at both 24 and 48 hours after scratching (P = 0.005 and P = 0.004, respectively; Figure 1C).	GLI1	GLI	0	Migration		Fast_Migrating	0	Huh7	Zheng_23185371_CT_edge	Zheng_23185371_GLI_KD_edge	2,2	bc12100221211	YES	****	1
https://pubmed.ncbi.nlm.nih.gov/23185371/	Zheng, Xin, et al. "The transcription factor GLI1 mediates TGFβ1 driven EMT in hepatocellular carcinoma via a SNAI1-dependent mechanism”, PLoS One 7(11):e49581, 2012	Analysis of the mechanism underlying the effect of GLI1 on HCC cell growth showed that SNAI1, a target of this transcription factor [16], [17] was significantly increased in Huh7 cells overexpressing GLI1 at the mRNA (P = 0.0022; Figure 3A) and protein levels, as confirmed by immunofluorescence (Figure 3B, upper right panel) and Western immunoblotting (Figure 3B, lower right panel).	GLI1	GLI_H	1	SNAI1	SNAI1		1	Huh7	Zheng_23185371_CT_edge	Zheng_23185371_GLI_H_OE_edge	2,2	bc12100221211	YES	****	0.5
https://pubmed.ncbi.nlm.nih.gov/23185371/	Zheng, Xin, et al. "The transcription factor GLI1 mediates TGFβ1 driven EMT in hepatocellular carcinoma via a SNAI1-dependent mechanism”, PLoS One 7(11):e49581, 2012	Analysis of the mechanism underlying the effect of GLI1 on HCC cell growth showed that SNAI1, a target of this transcription factor [16], [17] was significantly increased in Huh7 cells overexpressing GLI1 at the mRNA (P = 0.0022; Figure 3A) and protein levels, as confirmed by immunofluorescence (Figure 3B, upper right panel) and Western immunoblotting (Figure 3B, lower right panel).	GLI1	GLI	0	SNAI1	SNAI1		0	SNU398	Zheng_23185371_CT_edge	Zheng_23185371_GLI_KD_edge	2,2	bc12100221211	YES	****	1
https://pubmed.ncbi.nlm.nih.gov/23185371/	Zheng, Xin, et al. "The transcription factor GLI1 mediates TGFβ1 driven EMT in hepatocellular carcinoma via a SNAI1-dependent mechanism”, PLoS One 7(11):e49581, 2012	E-cadherin mRNA was significantly decreased in Huh7-GLI1 cells compared to Huh7-Vector cells (P = 0.002; Figure 4A), in contrast, the mRNA levels of N-cadherin and Vimentin were both significantly up-regulated by overexpression of GLI1 (P = 0.002; Figure 4A). Consistent with the mRNA results, overexpression of GLI1 decreased E-cadherin protein expression and increased N-cadherin and Vimentin prot…	GLI1	GLI_H	1	E-cadherin mRNA	Ecadherin_mRNA_H, Ecadherin_mRNA, J_Ecadherin		0	Huh7	Zheng_23185371_CT_edge	Zheng_23185371_GLI_H_OE_edge	2,2	bc12100221211	YES	****	0.5
https://pubmed.ncbi.nlm.nih.gov/23185371/	Zheng, Xin, et al. "The transcription factor GLI1 mediates TGFβ1 driven EMT in hepatocellular carcinoma via a SNAI1-dependent mechanism”, PLoS One 7(11):e49581, 2012	n the other hand, knockdown of GLI1 in SNU398 cells up-regulated E-cadherin, and down-regulated both N-cadherin and Vimentin (P = 0.004, P<0.0001 and P<0.0001, respectively; Figure 4A, 4B and 5B) at both the mRNA and protein levels. Similar results were obtained in SNU449 and SNU 475 cells (Figure S5).	GLI1	GLI	0	E-cadherin mRNA	Ecadherin_mRNA, J_Ecadherin		1	SNU398	Zheng_23185371_CT_edge	Zheng_23185371_GLI_KD_edge	2,2	bc12100221211	YES	****	1
https://pubmed.ncbi.nlm.nih.gov/23185371/	Zheng, Xin, et al. "The transcription factor GLI1 mediates TGFβ1 driven EMT in hepatocellular carcinoma via a SNAI1-dependent mechanism”, PLoS One 7(11):e49581, 2012	To determine whether SNAI1 plays a critical role in the GLI1-induced EMT phenotype in HCC, we silenced SNAI1 expression in Huh7 cells overexpressing GLI1 using siRNA. Knockdown of SNAI1 was confirmed by qRT-PCR and Western immunoblotting (Figure 6A and 6B). The mRNA and protein expression of E-cadherin were both significantly increased in cells transfected with SNAI1 siRNA, while the expression o…	SNAI1	SNAI1	0	E-cadherin mRNA	Ecadherin_mRNA_H, Ecadherin_mRNA, J_Ecadherin		1	HCC	Zheng_23185371_CT_edge	Zheng_23185371_SNAI1_KD_edge	2,2	bc12100221211	YES	****	0.8
