## Supplementary material for "HHIP’s Dynamic Role in Epithelial Wound Healing Reveals a Potential Mechanism of COPD Susceptibility": Supplementary Table 6.xlsx

### Sheet: Sheet1
Gene	Assay ID	Exon Location
HHIP	Hs.PT.58.40026722	1-1
CDH1	Hs.PT. 58.3069348	2-3
CDH2	Hs.PT. 58.24453746.g	1-1
GLI1	Hs.PT. 58.26486279	10-11
GLI2	Hs.PT. 58.20220525.g	1-2
FN1	Hs.PT.58. 40005963	3-4
ACTA2	Hs.PT. 56a.2542642	8-9
SNAI1	Hs.PT.58.2984401	2-3
GAPDH	Hs.PT.39a.22214836	2-3
